# Alcohol Dependence-Induced Astrocyte Immune Activation in the Nucleus Accumbens

**DOI:** 10.1101/2025.09.12.675849

**Authors:** Joel G. Hashimoto, Regina A. Mangieri, Amanda J. Roberts, Turner Lime, Brett A. Davis, Lucia Carbone, Marisa Roberto, Marina Guizzetti

## Abstract

Astrocytes play many physiological roles in the brain including maintenance of brain homeostasis, modulation of synapse formation and function, and regulation of the blood brain barrier permeability. Upon brain exposure to noxious stimuli, astrocytes can become reactive and activate neuroimmune responses. The nucleus accumbens (NAc) is a critical region involved in reward processing and is integrally involved in the establishment and maintenance of alcohol (ethanol, EtOH) dependence. Here we used the chronic intermittent ethanol – two-bottle choice (CIE-2BC) drinking model to induce EtOH dependence in Aldh1l1-eGFP/Rpl10a mice, which allow the pull-down of astrocyte specific RNA using translating ribosome affinity purification (TRAP) procedure. NAc astrocyte translating RNA and bulk-tissue RNA was analyzed by RNA-Seq to identify genes altered by EtOH dependence or EtOH drinking in astrocytes and the bulk NAc. The number of differentially regulated genes was greater in the astrocyte-specific analysis compared to the bulk-tissue suggesting the cell-type specific approach enables greater resolution of the effects of EtOH. In the astrocyte-specific translatome of EtOH dependent animals, genes related to neuroimmune activation were highly enriched with overall activation of pathways related to interferon and interleukin signaling. In addition, pathways relating to oxidative stress and glutathione related responses were enriched in NAc astrocytes from dependent animals. In contrast, the astrocyte response to EtOH drinking identified pathways related to homeostatic changes. These findings highlight the profound immune activation in NAc astrocytes during EtOH dependence which are distinct from the response to lower levels of EtOH exposure. This study identifies astrocyte pathways and genes involved in the transition from alcohol drinking to alcohol dependence and identify potential novel cell type-specific targets that underlie vulnerability to alcohol use.
