## Supplemental Table 1 for "Alcohol Dependence-Induced Astrocyte Immune Activation in the Nucleus Accumbens"

### Sheet: Sheet1
Sample Name*	Bioanalyzer Pico Conc (ng/ul)	RIN
I01FCNIP	1.5	7.8
I02FVNIP	1.5	4
I03MCNIP	1.1	7.9
I04FCNIP	0.5	7.6
I05FVNIP	0.9	8.1
I06MCNIP	0.5	7.8
I07MVNIP	1.1	8
I08FCNIP	0.4	7.9
I09FVNIP	1.3	7.7
I10MCNIP	0.1	7
I11MVNIP	0.8	8.1
I12FCNIP	1.4	7.8
I13FVNIP	0.7	8
I14MCNIP	0.1	8.1
I15MVNIP	1.2	8.2
I16FCNIP	1	8
I01FCNin	1.5	7.5
I02FVNin	1.2	7.3
I03MCNin	1.4	7.4
I04FCNin	1.3	7.2
I05FVNin	0.9	7.9
I06MCNin	1.3	7.2
I07MVNin	1.4	7.4
I08FCNin	1.2	7.4
I09FVNin	1.2	7.4
I10MCNin	0.5	6.7
I11MVNin	1.2	7.3
I12FCNin	1.3	7.5
I13FVNin	1.6	7.4
I14MCNin	1.3	7.3
I15MVNin	1.4	7.4
I16FCNin	1.8	7.3
J01FNNIP	1	7.4
J02MNNIP	0.8	7.5
J03MCNIP	1	7.4
J04FCNIP	0.7	7.2
J05MVNIP	1	7.6
J06FVNIP	1.2	7.7
J07MNNIP	1.1	7.6
J08FNNIP	1.1	7.6
J09FVNIP	1	7.8
J10MVNIP	0.8	7.8
J11MCNIP	0.9	7.7
J01FNNin	1.1	7.6
J02MNNin	1	7.6
J03MCNin	1.2	7.5
J04FCNin	1.1	7.5
J05MVNin	1	7.6
J06FVNin	1.1	7.6
J07MNNin	1	7.6
J08FNNin	1.3	7.7
J09FVNin	1.4	7.8
J10MVNin	1.5	7.6
J11MCNin	1.5	7.7
K12FCNIP	1.2	7.7
K13FNNIP	1	7.6
K14MNNIP	0.9	7.7
K15MCNIP	1.4	7.7
K16FCNIP	1.3	7.7
C17FVNIP	1.1	7.7
K18MVNIP	1.1	7.6
K19MNNIP	1.2	6.5
K20FNNIP	1	7.7
K21MVNIP	0.9	7.6
G22FVNIP	0.8	7.8
K12FCNin	1.1	7.4
K13FNNin	1.4	7.5
K14MNNin	1.3	7.6
K15MCNin	1.2	7.7
K16FCNin	1	7.3
C17FVNin	1.2	7.6
K18MVNin	1.4	7
K19MNNin	1.2	7.3
K20FNNin	1	7.6
K21MVNin	1.2	7.6
G22FVNin	1	7.7
L23MNNIP	0.1	7.6
L24FNNIP	0.9	7.6
L25FVNIP	1.3	7.8
L26MVNIP	1.1	7.7
L27FNNIP	1.1	7.5
L28MNNIP	1.1	7.6
L29FVNIP	0.9	7.7
L30FNNIP	1.1	7.7
L31MNNIP	0.9	7.6
L32MNNIP	0.9	7.7
L33FNNIP	1.1	7.6
L23MNNin	1	7.7
L24FNNin	0.7	6.6
L25FVNin	1.3	7.7
L26MVNin	1.5	8
L27FNNin	1.3	7.8
L28MNNin	1.4	7.7
L29FVNin	1	8.1
L30FNNin	1.2	7.8
L31MNNin	1.2	7.8
L32MNNin	1.3	7.7
L33FNNin	1.3	7.8
