## Supplemental Table 4 for "Alcohol Dependence-Induced Astrocyte Immune Activation in the Nucleus Accumbens"

### Sheet: NAc_IP_VvC
Pathway	pval	zscore	ratio	overlap	total
Antigen Presentation Pathway	1.16e-19	3.46	0.3721	16	43
Unfolded protein response	1.25e-12	2.89	0.163	15	92
Interferon alpha/beta signaling	2.14e-11	3.61	0.1711	13	76
Macrophage Classical Activation Signaling Pathway	7.29e-11	1.07	0.0957	18	188
Neuroinflammation Signaling Pathway	1.1e-10	2.5	0.0697	23	330
NFE2L2 regulating anti-oxidant/detoxification enzymes	3.51e-10	2.83	0.3478	8	23
Acute Phase Response Signaling	7.71e-10	1.51	0.089	17	191
Multiple Sclerosis Signaling Pathway	8.87e-10	2.84	0.0822	18	219
Interferon Signaling	9.87e-10	2.12	0.2432	9	37
Th1 Pathway	1.23e-09	1.67	0.112	14	125
Class I MHC mediated antigen processing and presentation	1.81e-09	4.38	0.0604	23	381
IL-10 Signaling	2.45e-09	1.16	0.0968	15	155
IL-27 Signaling Pathway	3.09e-09	2.71	0.1045	14	134
NRF2-mediated Oxidative Stress Response	4.29e-09	1.9	0.0701	19	271
Cachexia Signaling Pathway	4.91e-09	3.27	0.0598	22	368
Interferon gamma signaling	6.82e-09	3.46	0.1224	12	98
Protein Ubiquitination Pathway	6.9e-09	3.74	0.0681	19	279
Th1 and Th2 Activation Pathway	1.4e-08	0	0.0852	15	176
Ferroptosis Signaling Pathway	3.64e-08	0	0.0949	13	137
PD-1, PD-L1 cancer immunotherapy pathway	3.84e-08	-0.82	0.1053	12	114
Role of PKR in Interferon Induction and Antiviral Response	3.97e-08	1.39	0.0942	13	138
Macrophage Alternative Activation Signaling Pathway	4.5e-08	1.94	0.0781	15	192
ATF6 (ATF6-alpha) activates chaperone genes	9.3e-08	2.24	0.5	5	10
ISGylation Signaling Pathway	2.2e-07	2.71	0.1009	11	109
Endoplasmic Reticulum Stress Pathway	2.33e-07	1.63	0.2857	6	21
Production of Nitric Oxide and Reactive Oxygen Species in Macrophages	2.97e-07	2.5	0.0729	14	192
Phagosome Maturation	4.89e-07	0	0.076	13	171
Hedgehog ligand biogenesis	2.23e-06	2.83	0.1231	8	65
Interleukin-4 and Interleukin-13 signaling	2.24e-06	2.83	0.0901	10	111
XBP1(S) activates chaperone genes	3.04e-06	1.13	0.1458	7	48
IL-12 Signaling and Production in Macrophages	4.64e-06	0.3	0.0579	14	242
Immunogenic Cell Death Signaling Pathway	4.76e-06	2.83	0.0947	9	95
Prolactin Signaling	5.19e-06	1.41	0.0938	9	96
Cyclophilin Signaling Pathway	6.44e-06	1.6	0.0562	14	249
TCR signaling	7.02e-06	2.53	0.0794	10	126
Interleukin-1 family signaling	8.66e-06	2.33	0.0775	10	129
Role of JAK family kinases in IL-6-type Cytokine Signaling	1.18e-05	2.12	0.0988	8	81
Metabolism of polyamines	1.24e-05	2.65	0.1186	7	59
Pathogen Induced Cytokine Storm Signaling Pathway	1.51e-05	2.5	0.0445	17	382
BAG2 Signaling Pathway	1.84e-05	0	0.093	8	86
Glucocorticoid Receptor Signaling	1.85e-05	0	0.0367	22	600
Th2 Pathway	1.89e-05	0.45	0.0709	10	141
Ribonucleotide Reductase Signaling Pathway	2.15e-05	1.51	0.0632	11	174
Regulation of mRNA stability by proteins that bind AU-rich elements	2.37e-05	2.83	0.0899	8	89
Coronavirus Pathogenesis Pathway	2.62e-05	-1.51	0.0569	12	211
Role of Hypercytokinemia/hyperchemokinemia in the Pathogenesis of Influenza	3.02e-05	1.89	0.087	8	92
MSP-RON Signaling in Macrophages Pathway	3.17e-05	1.13	0.075	9	120
Virus Entry via Endocytic Pathways	3.17e-05	0	0.075	9	120
TNFR2 non-canonical NF-kB pathway	3.19e-05	2.65	0.1029	7	68
KEAP1-NFE2L2 pathway	3.61e-05	2.53	0.0658	10	152
ERK/MAPK Signaling	3.95e-05	0.58	0.0545	12	220
Hepatitis B Chronic Liver Pathogenesis Signaling Pathway	4.38e-05	-0.3	0.0585	11	188
iNOS Signaling	4.39e-05	2.24	0.1224	6	49
Hepatic Fibrosis Signaling Pathway	4.42e-05	0.5	0.0409	17	416
Death Receptor Signaling	4.43e-05	1.41	0.0825	8	97
Regulation of RUNX2 expression and activity	4.64e-05	2.65	0.0972	7	72
UVA-Induced MAPK Signaling	4.77e-05	0	0.0816	8	98
Glycation Signaling Pathway	4.91e-05	1.51	0.0533	12	225
RAF/MAP kinase cascade	5.06e-05	-0.38	0.0496	13	262
Growth Hormone Signaling	5.08e-05	1.13	0.0959	7	73
Glutathione-mediated Detoxification	5.53e-05	0	0.1176	6	51
LXR/RXR Activation	5.96e-05	0.45	0.0692	9	130
Inhibition of ARE-Mediated mRNA Degradation Pathway	6.2e-05	0.45	0.0617	10	162
Response to elevated platelet cytosolic Ca2+	6.71e-05	1	0.0682	9	132
ABC-family proteins mediated transport	6.81e-05	2.83	0.0777	8	103
Regulation of Apoptosis	6.9e-05	2.45	0.1132	6	53
PKR-mediated signaling	7.78e-05	1.89	0.0897	7	78
Somitogenesis	8.52e-05	2.45	0.1091	6	55
FAT10 Signaling Pathway	9.44e-05	0	0.1071	6	56
CGAS-STING Signaling Pathway	9.46e-05	0.71	0.0652	9	138
Insulin Secretion Signaling Pathway	9.56e-05	2.11	0.0466	13	279
Aldosterone Signaling in Epithelial Cells	9.74e-05	1	0.0585	10	171
JAK/STAT Signaling	0.000116	1.13	0.0843	7	83
NIK-->noncanonical NF-kB signaling	0.000139	2.45	0.1	6	60
Retinoic acid Mediated Apoptosis Signaling	0.000153	1.63	0.0984	6	61
Complement System	0.000155	1	0.1282	5	39
Role of Macrophages, Fibroblasts and Endothelial Cells in Rheumatoid Arthritis	0.000174	2.14	0.0415	14	337
Dendritic Cell Maturation	0.000187	2.89	0.0329	20	607
Type II Diabetes Mellitus Signaling	0.000197	0.82	0.0592	9	152
Thrombopoietin Signaling	0.000199	1.63	0.0938	6	64
Degradation of beta-catenin by the destruction complex	0.000206	1.89	0.0769	7	91
NAFLD Signaling Pathway	0.000208	1.26	0.0491	11	224
Role of Pattern Recognition Receptors in Recognition of Bacteria and Viruses	0.000217	2.12	0.0584	9	154
Transcriptional regulation by RUNX3	0.000287	0	0.0729	7	96
IL-6 Signaling	0.000325	1.41	0.062	8	129
Necroptosis Signaling Pathway	0.000331	2.12	0.0552	9	163
Xenobiotic Metabolism General Signaling Pathway	0.000346	1.89	0.0549	9	164
S Phase	0.000368	2.65	0.07	7	100
Mitotic G1 phase and G1/S transition	0.000379	2.12	0.0606	8	132
Systemic Lupus Erythematosus in T Cell Signaling Pathway	0.000408	1.39	0.031	20	645
Role of JAK1, JAK2 and TYK2 in Interferon Signaling	0.000412	0	0.1481	4	27
Gαq Signaling	0.000431	1.41	0.0533	9	169
Tuberculosis Active Signaling Pathway	0.000446	-1.51	0.0449	11	245
DNA Replication Pre-Initiation	0.000467	1.89	0.0673	7	104
Huntington's Disease Signaling	0.000471	0	0.0418	12	287
IL-8 Signaling	0.000473	1.67	0.0481	10	208
Cellular response to hypoxia	0.000509	2.45	0.0789	6	76
HIF1α Signaling	0.000509	0	0.0476	10	210
Xenobiotic Metabolism Signaling	0.000516	0	0.0392	13	332
Glutathione Biosynthesis	0.000517	0	0.6667	2	3
Docosahexaenoic Acid (DHA) Signaling	0.000546	0.3	0.0438	11	251
Activin Inhibin Signaling Pathway	0.000548	0.63	0.0472	10	212
Post-translational protein phosphorylation	0.000554	1.89	0.0654	7	107
Trafficking and processing of endosomal TLR	0.000591	0	0.2308	3	13
Signaling by NOTCH4	0.000617	2.12	0.0563	8	142
Glutathione Redox Reactions I	0.000623	0	0.1333	4	30
Neutrophil degranulation	0.000669	2.5	0.0335	16	477
IL-17A Signaling in Fibroblasts	0.00067	2.45	0.075	6	80
Hedgehog 'on' state	0.000676	2.12	0.0556	8	144
Role of Chondrocytes in Rheumatoid Arthritis Signaling Pathway	0.000676	1.89	0.0556	8	144
Autophagy	0.000705	0.33	0.0457	10	219
C-type lectin receptors (CLRs)	0.000707	2.83	0.0552	8	145
Signaling by ALK	0.000708	1	0.129	4	31
IL-3 Signaling	0.000716	1.63	0.0741	6	81
UVB-Induced MAPK Signaling	0.000725	1.34	0.0926	5	54
Aryl Hydrocarbon Receptor Signaling	0.000765	-1	0.0492	9	183
Response of EIF2AK1 (HRI) to heme deficiency	0.000922	0	0.2	3	15
Transcriptional regulation by RUNX1	0.000962	1.41	0.0526	8	152
Heme Degradation	0.00102	0	0.5	2	4
Nitric Oxide Signaling in the Cardiovascular System	0.00109	0	0.0583	7	120
NOD1/2 Signaling Pathway	0.00111	1.41	0.0466	9	193
Regulation of mitotic cell cycle	0.00111	2.45	0.0682	6	88
Caspase activation via Death Receptors in the presence of ligand	0.00112	0	0.1875	3	16
Renin-Angiotensin Signaling	0.0012	0.45	0.0574	7	122
IL-13 Signaling Pathway	0.00126	1.13	0.0569	7	123
ILK Signaling	0.00128	1.67	0.0457	9	197
Microautophagy Signaling Pathway	0.00128	1.89	0.0503	8	159
Regulation of Insulin-like Growth Factor (IGF) transport and uptake by IGFBPs	0.00132	1.89	0.0565	7	124
Acetylcholine Receptor Signaling Pathway	0.00133	0.33	0.0455	9	198
TCF dependent signaling in response to WNT	0.00133	1.67	0.0455	9	198
Asparagine N-linked glycosylation	0.00139	2.65	0.056	7	125
MAPK6/MAPK4 signaling	0.00139	0	0.0652	6	92
Preeclampsia Signaling Pathway	0.00139	0	0.0497	8	161
Cytosolic sensors of pathogen-associated DNA	0.00157	2.24	0.0781	5	64
Beta-catenin independent WNT signaling	0.00169	0	0.0439	9	205
Fc epsilon receptor (FCERI) signaling	0.00175	0	0.0437	9	206
Activation of IRF by Cytosolic Pattern Recognition Receptors	0.0018	0.45	0.0758	5	66
Costimulation by the CD28 family	0.00181	0.38	0.0534	7	131
HGF Signaling	0.00181	0.38	0.0534	7	131
Unfolded Protein Response (UPR)	0.00189	0	0.1579	3	19
Centrosomal KIAA0586 Signaling Pathway	0.0019	1.89	0.053	7	132
Signaling by the B Cell Receptor (BCR)	0.00196	2.83	0.0471	8	170
Role of JAK1 and JAK3 in γc Cytokine Signaling	0.00219	1.34	0.0725	5	69
Interleukin-12 family signaling	0.0022	0	0.15	3	20
Signaling by SCF-KIT	0.00245	2	0.093	4	43
Hematoma Resolution Signaling Pathway	0.00246	-0.33	0.0386	10	259
Retinoid metabolism and transport	0.00267	0	0.0909	4	44
Cargo recognition for clathrin-mediated endocytosis	0.00273	-0.82	0.0571	6	105
IGF-1 Signaling	0.00273	0.45	0.0571	6	105
Tumor Microenvironment Pathway	0.00279	1.41	0.0444	8	180
Senescence-Associated Secretory Phenotype (SASP)	0.00298	1.34	0.0676	5	74
MIF Regulation of Innate Immunity	0.00315	2	0.087	4	46
Iron homeostasis signaling pathway	0.00321	0	0.0483	7	145
Xenobiotic Metabolism AHR Signaling Pathway	0.00329	1	0.055	6	109
Thioredoxin Pathway	0.00349	0	0.2857	2	7
Toll-like Receptor Signaling	0.00354	1	0.0649	5	77
NF-κB Activation by Viruses	0.00374	0.45	0.0641	5	78
VDR/RXR Activation	0.00374	0	0.0641	5	78
Interleukin-6 family signaling	0.00376	0	0.125	3	24
Interleukin-7 signaling	0.00376	0	0.125	3	24
Vitamin-C Transport	0.00376	0	0.125	3	24
Caveolar-mediated Endocytosis Signaling	0.00395	0	0.0633	5	79
Xenobiotic Metabolism CAR Signaling Pathway	0.00398	0.82	0.0386	9	233
NAD Signaling Pathway	0.00402	1.13	0.0464	7	151
Hedgehog 'off' state	0.0041	2.45	0.0526	6	114
Serotonin Receptor Signaling	0.00417	1.07	0.0298	14	470
Growth hormone receptor signaling	0.00423	0	0.12	3	25
Glutaminergic Receptor Signaling Pathway (Enhanced)	0.00428	1.51	0.0337	11	326
DDX58/IFIH1-mediated induction of interferon-alpha/beta	0.0044	2.24	0.0617	5	81
Endothelin-1 Signaling	0.0044	2.12	0.0412	8	194
FXR/RXR Activation	0.00453	0.82	0.041	8	195
IL-33 Signaling Pathway	0.00453	1.13	0.041	8	195
Transcriptional regulation of granulopoiesis	0.00458	0	0.0784	4	51
BEX2 Signaling Pathway	0.00463	-0.45	0.061	5	82
Corticotropin Releasing Hormone Signaling	0.00463	1.13	0.0452	7	155
FLT3 Signaling in Hematopoietic Progenitor Cells	0.00463	1.34	0.061	5	82
Antioxidant Action of Vitamin C	0.00465	-2	0.0513	6	117
Cholecystokinin/Gastrin-mediated Signaling	0.00465	0	0.0513	6	117
Mitotic G2-G2/M phases	0.00527	2.12	0.04	8	200
LPS-stimulated MAPK Signaling	0.0054	1.34	0.0588	5	85
Synthesis of DNA	0.00569	2.45	0.0492	6	122
Natural Killer Cell Signaling	0.00575	0.45	0.0394	8	203
p38 MAPK Signaling	0.00615	0.82	0.0484	6	124
EGF Signaling	0.00639	2	0.0714	4	56
Pancreatic Adenocarcinoma Signaling	0.00639	2.45	0.048	6	125
Interconversion of nucleotide di- and triphosphates	0.00646	0	0.1034	3	29
Mitochondrial Dysfunction	0.00648	0.33	0.0319	11	345
LPS/IL-1 Mediated Inhibition of RXR Function	0.00656	0	0.0336	10	298
Folate Signaling Pathway	0.0068	0	0.0702	4	57
Signaling by CSF3 (G-CSF)	0.00711	0	0.1	3	30
CXCR4 Signaling	0.00712	0	0.0417	7	168
MHC class II antigen presentation	0.00716	2.45	0.0469	6	128
Interleukin-9 signaling	0.00729	0	0.2	2	10
Clathrin-mediated endocytosis	0.00742	-0.82	0.0465	6	129
MyD88 dependent cascade initiated on endosome	0.00779	0	0.0968	3	31
Nicotinate metabolism	0.00779	0	0.0968	3	31
Signaling by CSF1 (M-CSF) in myeloid cells	0.00779	0	0.0968	3	31
mTOR Signaling	0.00781	2.12	0.0374	8	214
Fcγ Receptor-mediated Phagocytosis in Macrophages and Monocytes	0.00785	1.34	0.0538	5	93
Iron uptake and transport	0.00814	1	0.0667	4	60
Apelin Adipocyte Signaling Pathway	0.00821	0	0.0532	5	94
14-3-3-mediated Signaling	0.00827	1.63	0.0455	6	132
Neutrophil Extracellular Trap Signaling Pathway	0.00861	-0.3	0.0293	12	409
P2Y Purinergic Receptor Signaling Pathway	0.00887	1.63	0.0448	6	134
Estrogen Receptor Signaling	0.00893	0.33	0.0292	12	411
Deubiquitination	0.00898	2.33	0.034	9	265
VEGF Signaling	0.00933	0	0.0515	5	97
Xenobiotic Metabolism PXR Signaling Pathway	0.00938	0.45	0.0362	8	221
Parkinson's Signaling Pathway	0.00969	0.38	0.0316	10	316
Cerebral Malformation Signaling Pathway	0.00983	-0.45	0.0438	6	137
